# Interpretable Inflammation Landscape of Circulating Immune cells

**DOI:** 10.1101/2023.11.28.568839

**Authors:** Laura Jiménez-Gracia, Davide Maspero, Sergio Aguilar-Fernández, Francesco Craighero, Maria Boulougouri, Max Ruiz, Domenica Marchese, Ginevra Caratù, Jose Liñares-Blanco, Miren Berasategi, Ricardo O Ramirez Flores, Angela Sanzo-Machuca, Ana M. Corraliza, Hoang A. Tran, Rachelly Normand, Jacquelyn Nestor, Yourae Hong, Tessa Kole, Petra van der Velde, Frederique Alleblas, Flaminia Pedretti, Adrià Aterido, Martin Banchero, German Soriano, Eva Román, Maarten van den Berge, Azucena Salas, Jose Manuel Carrascosa, Antonio Fernández Nebro, Eugeni Domènech, Juan Cañete, Jesús Tornero, Javier P. Gisbert, Ernest Choy, Giampiero Girolomoni, Britta Siegmund, Antonio Julià, Violeta Serra, Roberto Elosua, Sabine Tejpar, Silvia Vidal, Martijn C. Nawijn, Ivo Gut, Julio Saez-Rodriguez, Sara Marsal, Alexandra-Chloé Villani, Juan C. Nieto, Holger Heyn

**Affiliations:** Centro Nacional de Análisis Genómico, C/Baldiri Reixac 4, 08028 Barcelona, Spain; Universitat de Barcelona (UB), Barcelona, Spain; Signal Processing Laboratory 2 (LTS2), École Polytechnique Fédérale de Lausanne (EPFL), Lausanne, Switzerland; Heidelberg University, Faculty of Medicine, and Heidelberg University Hospital, Institute for Computational Biomedicine, Heidelberg, Germany; Department of Statistics. University of Granada, 18071, Granada, Spain; Inflammatory Bowel Disease Group, Institut d’Investigacions Biomèdiques August Pi i Sunyer (IDIBAPS), Barcelona, Spain; Centro de Investigación Biomédica en Red de Enfermedades Hepáticas y Digestivas (CIBEREHD), Spain; Center for Immunology and Inflammatory Diseases, Massachusetts General Hospital, Charlestown, 02129, Massachusetts, USA; Broad Institute of MIT and Harvard, Cambridge, 02142, Massachusetts, USA; Harvard Medical School, Boston, Massachusetts, USA; Digestive Oncology, Department of Oncology, Katholieke Universiteit Leuven, Leuven, Belgium; Groningen Research Institute for Asthma and COPD (GRIAC), University Medical Center Groningen, Groningen, Netherlands; Department of Pulmonary Diseases, University of Groningen, University Medical Center Groningen, Groningen, Netherlands; Department of Pathology and Medical Biology, University of Groningen, University Medical Center Groningen, Groningen, Netherlands; Experimental Therapeutics Group, Vall d’Hebron Institute of Oncology, Barcelona, Spain; Rheumatology Research Group, Vall d’Hebron Research Institute, Barcelona, Spain; IMIDomics, Inc; Department of Gastroenterology, Biomedical Research Institut Sant Pau (IIB Sant Pau), Barcelona, Spain; Biomedical Research Network on Hepatic and Digestive Diseases (CIBEREHD), Instituto de Salud Carlos III. Madrid, Spain; Dermatology Department, Hospital Universitari Germans Trias i Pujol. Badalona, Spain; Rheumatology Department, Hospital Regional Universitario Carlos Haya. Málaga, Spain; Gastroenterology Department, Hospital Universitari Germans Trias i Pujol, Badalona, Spain; Rheumatology Department, Fundació Clínic per a la Recerca Biomèdica. Barcelona, Spain; Rheumatology Department, Hospital Universitario Guadalajara. Guadalajara, Spain; Gastroenterology Unit, Hospital Universitario de La Princesa, Instituto de Investigación Sanitaria Princesa (IIS-Princesa). Madrid, Spain; Universidad Autónoma de Madrid (UAM); Section of Rheumatology, Cardiff University, Cardiff, United Kingdom; Section of Dermatology and Venereology, University of Verona, 37129 Verona, Italy; Department of Gastroenterology, Rheumatology and Infectious Diseases, Charité-Universitätsmedizin Berlin, Humboldt-Universität zu Berlin and Berlin Institute of Health, Berlin, Germany; Hospital del Mar Research Institute (IMIM). Barcelona, Catalonia, Spain; CIBERCV, Instituto de Salud Carlos III. Madrid, Spain; Faculty of Medicine, University of Vic-Central University of Catalonia. Vic, Catalonia, Spain; Group of Immunology-Inflammatory Diseases, Biomedical Research Institut Sant Pau (IIB Sant Pau), Barcelona, Spain; European Molecular Biology Laboratory, European Bioinformatics Institute (EMBL-EBI), Hinxton, Cambridgeshire, U.K; On behalf of IMID-Consortium; ICREA, Barcelona, Spain

## Abstract

Inflammation is a biological phenomenon involved in a wide variety of physiological and pathological processes. Although a controlled inflammatory response is beneficial for restoring homeostasis, it can become unfavorable if dysregulated. In recent years, major progress has been made in characterizing acute and chronic inflammation in specific diseases. However, a global, holistic understanding of inflammation is still elusive. This is particularly intriguing, considering the crucial function of inflammation for human health and its potential for modern medicine if fully deciphered. Here, we leverage advances in the field of single-cell genomics to delineate the full spectrum of circulating immune cell activation underlying inflammatory processes during infection, immune-mediated inflammatory diseases and cancer. Our single-cell atlas of >6.5 million peripheral blood mononuclear cells from 1047 patients and 19 diseases allowed us to learn a comprehensive model of inflammation in circulating immune cells. The atlas expanded our current knowledge of the biology of inflammation of immune-mediated diseases, acute and chronic inflammatory diseases, infection and solid tumors, and laid the foundation to develop a precision medicine framework using unsupervised as well as explainable machine learning. Beyond a disease-centered analysis, we charted altered activity of inflammatory molecules in peripheral blood cells, depicting discriminative inflammation-related genes to further understand mechanisms of inflammation. Finally, we have laid the groundwork for developing precision medicine diagnostic tools for patients experiencing pathologic inflammation by learning a classifier for inflammatory diseases, presenting cells in circulation as a powerful resource for patient diagnosis.
