## Supplementary material for "Interpretable Inflammation Landscape of Circulating Immune cells": JimenezGracia_et_al_2023_SUPPLEMENTARYMATERIAL_Tables_v2: Supplementary_Table_2.xlsx

### Sheet: Perez2022
Adjusted Rand Index (ARI)	0.74
Inflammation Atlas / Published dataset	B	B_naive	B_mem	B_atypical	B_plasma	PB	pDC	cDC	cM	ncM	T4	T4_naive	T4_em	T4_reg	T8	T8_naive	CytoT_GZMH+	CytoT_GZMK+	T_mait	NK	NK_bright	NK_dim	Progen	Prolif
B_Naive B_Naive_activated B_Transitional	0.0708522	0.860948	0.0667792	0.00128153	3.80653e-05	0	0	0	0	0	0	2.53768e-05	7.61305e-05	0	0	0	0	0	0	0	0	0	0	0
B_Memory_unswitched B_Memory_switched B_IFNresponder	0.0818479	0.0845821	0.828244	0.00458064	0.000532633	7.10177e-05	0	0	0	0	0	3.55088e-05	0.000106527	0	0	0	0	0	0	0	0	0	0	0
B_Memory_ITGAX	0.0772986	0.0561432	0.203689	0.662598	0	0	0	0	0	0	0	0	0.000271223	0	0	0	0	0	0	0	0	0	0	0
Plasma_XBP1 Plasma_IGHA Plasma_IGHG	0	0	0	0	0.81307	0.177812	0	0	0	0	0.00151976	0.00151976	0.00151976	0	0	0	0	0.00151976	0	0	0	0.00303951	0	0
pDC	0	0	0	0	0	0	1	0	0	0	0	0	0	0	0	0	0	0	0	0	0	0	0	0
cDC1 cDC2 cDC3 DC4 DC5 DC_CCR7	0	0	0	0	0	0	0	0.97667	0.0233298	0	0	0	0	0	0	0	0	0	0	0	0	0	0	0
Mono_classical Mono_inflammatory Mono_IFNresponse Mono_regulatory	0	4.96391e-06	0	0	0	0	2.97835e-05	0.0106674	0.963788	0.0254847	0	0	1.98556e-05	0	0	0	0	0	0	0	0	0	4.96391e-06	0
Mono_nonClassical	0	0	3.29381e-05	0	0	0	0	6.58762e-05	0.0428524	0.956917	0	0	0.000131752	0	0	0	0	0	0	0	0	0	0	0
T_CD4_Naive T_CD4_CM T_CD4_CM_ribo	0	2.14417e-05	4.28835e-05	0	0	0	7.14725e-06	0	0	0	0.061352	0.76006	0.0755464	0.0243936	0.0026016	0.0400746	0.000421688	0.00489586	7.86197e-05	0	2.8589e-05	1.42945e-05	0.0304473	1.42945e-05
T_CD4_EM T_CD4_EMRA T_CD4_eff Th0 Th1 Th2	0	1.27309e-05	0	0	0	0	0	0	0	0	0.0983208	0.146736	0.503189	0.078868	0.0141695	0.00185871	0.0838458	0.0663917	0.00524513	0	3.81927e-05	6.36545e-05	0.000891163	0.000369196
Tregs Tregs_activated	6.48298e-05	0	6.48298e-05	0	0	0	0	0	0	0	0.0819449	0.138282	0.129724	0.643047	0.000324149	0.00142626	0.000324149	0.00265802	0.000194489	0	0	0	0.00116694	0.000777958
T_CD8_Naive	0	0	1.81646e-05	0	0	0	0	0	0	0	0.0139504	0.188949	0.0128969	0.00216159	0.0374737	0.726041	0	0.00395989	1.81646e-05	0	0	0	0.0145317	0
T_CD8_CM T_CD8_CM_stem T_CD8_EM_CX3CR1high T_CD8_EM_CX3CR1int T_CD8_eff_HOBIT T_CD8_IFNresponse T_CD8_Mem_cytotoxic T_CD8_activated	0	0	0	0	0	0	0	0	0	0	0.00587568	0.024082	0.0361053	0.0087012	0.0573972	0.0229116	0.479737	0.300109	0.00210437	0.00358215	0.00280188	0.0555056	0.000200979	0.000886672
T_CD8_arrested	0	0	0	0	0	0	0	0	0	0	0	0.00244499	0	0.00244499	0.0220049	0	0.114914	0.841076	0.00244499	0	0.00244499	0.00977995	0	0.00244499
MAIT MAIT_17 gdT_V1 gdT_V2_Vγ9	0	0	0	0	0	0	0	0	0	0	0.00889423	0.0231731	0.0171635	0.02375	0.0582692	0.010625	0.250721	0.150529	0.423413	0.000769231	0.0025	0.0114904	0.0186538	4.80769e-05
NK_CD56high	0	0	0	0	0	0	0	0	0	0	0.000914355	0.000304785	0.00594331	0	0	0	0.00121914	0.0021335	0.000761963	0.0679671	0.888601	0.0310881	0.00106675	0
NK_CD16high NK_CD56dimCD16 NK_IFN1response NK_adaptive NK_lowRibocontent	0	0	0	0	0	0	1.86366e-05	0	0	0	5.59097e-05	3.72731e-05	0.000652279	0	0.000708189	0	0.0113683	0.00104365	0.000931828	0.057531	0.050095	0.877446	0	0.000111819
Plasma_Proliferative T_Proliferative NK_Proliferative DC_Proliferative	0	0	0	0	0.0205577	0.00429031	0	0.0033965	0	0	0.00232392	0.00375402	0.0836611	0.0404004	0.00929567	0.0014301	0.167143	0.27744	0	0.00840186	0.0123346	0.272256	0.000357526	0.0929567
HSC_LMP HSC_MEMP HSC_MMP B_Progenitors T_Progenitors	0	0	0	0	0	0	0	0	0	0	0	0.00590551	0.0019685	0	0	0	0	0	0	0	0	0	0.990157	0.0019685

### Sheet: COMBAT2022
Adjusted Rand Index (ARI)	0.76
Inflammation Atlas / Published dataset	B.INT	B.MEM	PB	pDC	cDC	cMono	ncMono	cMono.cyc	CD4.NAIVE	CD4.TCM	CD4.TEM/TEMRA	CD4.TEFF	CD4.TREG	CD8.NAIVE	CD8.TCM	CD8.TCM.CCL5	CD8.TEM	CD8.TEMRA	CD8.TEFF	CD8.TREG	CD8.mitohi	iNKT	DP	MAIT	DN	GDT.VD2neg	GDT.VD2	CD4.TEFF.prolif	CD8.TEFF.prolif	NK.CD16hi	NK.CD56hi.CD16int.XCL1/2	NK.CD16int	NK.mitohi	NK.cyc	HSC
B_Transitional B_Naive B_Naive_activated B_Memory_ITGAX B_Memory_unswitched B_Memory_switched B_IFNresponder	0.261096	0.23078	0.00119575	0	0	3.51692e-05	0	0	0	0	0	0	0	0	0	0	0	0	0	0	0	0	0	0	0	0	0	0	0	0	0	0	0	0	0
Plasma_XBP1 Plasma_IGHA Plasma_IGHG Plasma_Proliferative	0.00701818	0	0.992982	0	0	0	0	0	0	0	0	0	0	0	0	0	0	0	0	0	0	0	0	0	0	0	0	0	0	0	0	0	0	0	0
pDC	0	0	0	1	0	0	0	0	0	0	0	0	0	0	0	0	0	0	0	0	0	0	0	0	0	0	0	0	0	0	0	0	0	0	0
cDC1 cDC2 cDC3 DC4 DC5 DC_CCR7 DC_Proliferative	0	0	0	0	0.783784	0.185357	0.0149254	0.0157322	0	0	0	0	0	0	0	0	0	0	0	0	0	0	0	0	0	0	0	0	0	0	0	0	0	0	0.000201694
Mono_classical Mono_inflammatory Mono_IFNresponse Mono_regulatory	0	0	0	0	0.00520852	0.904745	0.0624962	0.0275505	0	0	0	0	0	0	0	0	0	0	0	0	0	0	0	0	0	0	0	0	0	0	0	0	0	0	0
Mono_nonClassical	0	0	0	0	0.000294846	0.0317254	0.967921	5.89692e-05	0	0	0	0	0	0	0	0	0	0	0	0	0	0	0	0	0	0	0	0	0	0	0	0	0	0	0
T_CD4_Naive	1.06814e-05	0	0	0	0	0	0	0	0.848752	0.116245	0.000352485	0.00404824	0.00163425	0.0129885	0.00185856	0.0015488	0.000331122	0.000213627	0.000245671	0	0.00333259	0.000138858	0.00379188	2.13627e-05	0.00257421	0.000811784	0.000331122	0.000694289	0	0	1.06814e-05	0	5.34068e-05	1.06814e-05	0
T_CD4_CM T_CD4_CM_ribo T_CD4_EM Th0 Th1 Th2	0	0	0	0	0	1.42694e-05	0	0	0.147774	0.798616	0.00296804	0.0178653	0.00742009	0.00115582	0.00617865	0.00182648	0.0010274	7.1347e-05	0.000142694	8.56164e-05	0.000570776	0.000542237	0.00687785	0.000699201	0.00336758	0.00108447	0.000342466	0.00135559	0	0	0	0	1.42694e-05	0	0
T_CD4_EMRA	0	0	0	0	0	0	0	0	0.000174886	0.0951382	0.8071	0.00244841	0.000174886	0.000174886	0.000349773	0.000874432	0.00297307	0.0188877	0.000349773	0	0.00314795	0.00104932	0.0398741	0.000349773	0.00157398	0.000349773	0.000524659	0.0241343	0.000174886	0	0	0.000174886	0	0	0
T_CD4_eff	0	0	0	0	0	0	0	0	0.0651262	0.525204	0.00158265	0.373823	0.0147978	0.000316531	0.00466883	0.000158265	0.000158265	0.000237398	0.000395664	0.000158265	0.000316531	0	0.00609322	0	0.00197832	0.00118699	0.000316531	0.00348184	0	0	0	0	0	0	0
Tregs Tregs_activated	0	0	0	0	0	0	0	0	0.0490155	0.108997	0.000166154	0.0308216	0.771372	0.000415386	0.00108	8.30772e-05	0	0	8.30772e-05	0.00573233	0.00058154	0.000249232	0.0243416	0.000166154	0.00207693	0.000498463	0.000415386	0.00373847	0.000166154	0	0	0	0	0	0
T_CD8_Naive	0	0	0	0	0	0	0	0	0.0318501	0.00380562	0	0.000175644	0.000117096	0.908314	0.0100117	0.00749415	0.000234192	0.000409836	0.00058548	5.8548e-05	0.00696721	5.8548e-05	0.0235363	0	0.00526932	0.000819672	0.00029274	0	0	0	0	0	0	0	0
T_CD8_CM T_CD8_CM_stem	0	0	0	0	0	0	0	0	0.00407726	0.0279802	0.0172774	0.00188573	0.000254829	0.0621783	0.223179	0.221039	0.247337	0.0352683	0.00871515	0.00290505	0.032822	0.000662555	0.0809847	0.000509658	0.0183477	0.00693135	0.00147801	0.00198767	0.00107028	0.00163091	0.000662555	0.000152897	0.000509658	0.000152897	0
T_CD8_EM_CX3CR1high T_CD8_EM_CX3CR1int T_CD8_eff_HOBIT T_CD8_IFNresponse T_CD8_Mem_cytotoxic T_CD8_activated T_CD8_arrested	0	0	0	0	0	0	0	0	0	0.00138634	0.0136398	0.00062609	2.23604e-05	4.47207e-05	0.000335405	0.0138634	0.158893	0.485891	0.00605966	0	0.0532624	0.000313045	0.0132597	0.00114038	0.0304772	0.0305219	0.00163231	0.000313045	0.00827333	0.115827	0.00371182	0.0406511	0.0151156	0.0047404	0
MAIT MAIT_17	0	0	0	0	0	0	0	0	0	0.0329228	0.00118427	0.000473709	0	0.000473709	0.000473709	0.00663193	0.096163	0.00307911	0.000236855	0	0.00142113	0.0438181	0.00402653	0.779725	0.0198958	0.000236855	0.00805306	0	0.00118427	0	0	0	0	0	0
gdT_V1	0	0	0	0	0	0	0	0	0.0490196	0.0220588	0	0	0.00245098	0.0833333	0.0343137	0.122549	0.0637255	0.0147059	0.00735294	0.00490196	0.00490196	0	0.0294118	0	0.294118	0.218137	0.0367647	0.00245098	0.00490196	0	0.00245098	0	0.00245098	0	0
gdT_V2_Vγ9	0	0	0	0	0	0	0	0	0	0.000862255	0.00215564	0	0	0	0	0.00150895	0.00517353	0.00431127	0	0	0.000862255	0.0047424	0.00129338	0.0101315	0.00517353	0.0170295	0.940289	0.000215564	0	0.0023712	0.000215564	0.0023712	0.000862255	0.000431127	0
T_Proliferative	0	0.000208355	0.000104178	0	0	0	0	0	0.00166684	0.0171893	0.0060423	0.0729243	0.00572976	0.000729243	0.00229191	0.000937598	0.0160433	0.0724034	0.0907386	0	0.033441	0	0.0532347	0.00125013	0.0461506	0.0041671	0.00312533	0.288884	0.281592	0	0	0.000104178	0.000104178	0.000937598	0
NK_CD16high NK_CD56dimCD16 NK_IFN1response NK_lowRibocontent NK_adaptive	0	0	0	0	0	0	0	0	0	0	0.00667482	0	0	0	0	0	0	0.00202106	0	0	0.000585044	0	0	0	0.000531858	0.000292522	0.000505265	0.000106372	0	0.804675	0.0618285	0.0134028	0.100947	0.00842995	0
NK_CD56high	0	0	0	0	0	0	0	0	0	0	0.000406669	0	0	0	0	0	0	0.00284669	0	0	0.000406669	0	0	0	0.00162668	0	0.000406669	0	0	0.0284669	0.930866	0.0052867	0.0264335	0.00325336	0
NK_Proliferative	0	0	0	0	0	0	0	0	0	0.000248077	0.0076904	0	0	0	0	0	0.000496155	0.00347308	0	0	0.00198462	0	0.00595386	0.000496155	0.00272885	0.00645001	0.0178616	0.0394443	0.0570578	0.142893	0.019102	0.00868271	0.032002	0.653436	0
HSC_LMP HSC_MEMP HSC_MMP B_Progenitors T_Progenitors	0	0	0	0	0	0	0	0	0	0.000729395	0	0	0	0	0	0	0	0	0	0	0	0	0	0	0	0	0	0	0	0.000729395	0	0	0	0	0.998541

### Sheet: Terekhova2023
Adjusted Rand Index (ARI)	0.94
Inflammation Atlas / Published dataset	B cells	Myeloid cells	CD4+ T cells	TRAV1-2-CD8+ T cells	MAIT cells	gd T cells	DN T cells	NK cells	Progenitor cells
B_Transitional B_Naive B_Naive_activated B_Memory_ITGAX B_Memory_unswitched B_Memory_switched B_IFNresponder Plasma_XBP1 Plasma_IGHA Plasma_IGHG Plasma_Proliferative	0.999497	0.000408317	6.2818e-05	3.1409e-05	0	0	0	0	0
pDC Mono_classical Mono_nonClassical Mono_inflammatory Mono_IFNresponse Mono_regulatory cDC1 cDC2 cDC3 DC4 DC5 DC_CCR7 DC_Proliferative	0	0.999987	0	0	0	0	0	0	1.31069e-05
T_CD4_Naive T_CD4_CM T_CD4_CM_ribo T_CD4_EM T_CD4_EMRA T_CD4_eff Th0 Th1 Th2 Tregs Tregs_activated	0	0	0.976727	0.0211625	0.000824257	0.00116439	0.000104273	0	1.73789e-05
T_CD8_Naive T_CD8_CM T_CD8_CM_stem T_CD8_EM_CX3CR1high T_CD8_EM_CX3CR1int T_CD8_eff_HOBIT T_CD8_IFNresponse T_CD8_Mem_cytotoxic T_CD8_activated T_CD8_arrested	0	0	0.0275881	0.923809	0.00170699	0.0219147	0.000842872	0.0241245	1.41659e-05
MAIT MAIT_17	0	0	0.0161994	0.0148414	0.951596	0.0168785	0	0.000485013	0
gdT_V1 gdT_V2_Vγ9	0	0	0.0109683	0.0455665	0.00669643	0.934267	0.00088516	0.00161638	0
T_Proliferative	0	0	0.264981	0.297753	0.00093633	0.00655431	0.427903	0.00187266	0
NK_CD16high NK_CD56dimCD16 NK_CD56high NK_IFN1response NK_adaptive NK_lowRibocontent NK_Proliferative	0	0	0.000210007	0.00204481	2.2106e-05	0.00116057	0	0.99654	2.2106e-05
HSC_LMP HSC_MEMP HSC_MMP B_Progenitors T_Progenitors	0	0.00252525	0.00378788	0	0	0	0	0.00126263	0.992424

### Sheet: Ren2021
Adjusted Rand Index (ARI)	0.42
Inflammation Atlas / Published dataset	B_c01-TCL1A	B_c04-SOX5-TNFRSF1B	B_c02-MS4A1-CD27	B_c03-CD27-AIM2	B_c05-MZB1-XBP1	DC_c4-LILRA4	DC_c1-CLEC9A	DC_c2-CD1C	Mono_c3-CD14-VCAN	Mono_c1-CD14-CCL3	Mono_c2-CD14-HLA-DPB1	Mono_c5-CD16	Mono_c4-CD14-CD16	T_CD4_c01-LEF1	T_CD4_c06-NR4A2	T_CD4_c11-GNLY	T_CD4_c07-AHNAK	T_CD4_c04-ANXA2	T_CD4_c12-FOXP3	T_CD4_c02-AQP3	T_CD4_c03-ITGA4	T_CD4_c05-FOS	T_CD4_c08-GZMK-FOS_h	T_CD4_c09-GZMK-FOS_l	T_CD4_c10-IFNG	T_CD8_c01-LEF1	T_CD8_c03-GZMK	T_CD8_c07-TYROBP	T_CD8_c05-ZNF683	T_CD8_c02-GPR183	T_CD8_c04-COTL1	T_CD8_c06-TNF	T_CD8_c13-HAVCR2	T_gdT_c14-TRDV2	T_CD8_c09-SLC4A10	T_CD8_c08-IL2RB	NK_c01-FCGR3A	NK_c02-NCAM1	B_c06-MKI67	T_CD4_c13-MKI67-CCL5_l	T_CD4_c14-MKI67-CCL5_h	T_CD8_c10-MKI67-GZMK	T_CD8_c11-MKI67-FOS	T_CD8_c12-MKI67-TYROBP	NK_c03-MKI67
B_Naive B_Transitional B_Naive_activated B_Memory_unswitched B_IFNresponder	0.704106	0.0125667	0.205957	0.0745169	3.39639e-05	3.39639e-05	0	0.000475495	0	0	3.39639e-05	0.000271711	0	0.000237748	0.000135856	0	0	0	0	0	6.79279e-05	0.00016982	0	0	0	0.000849098	0	0	3.39639e-05	0.000101892	0	0	0	0	6.79279e-05	3.39639e-05	0.000203784	0	0.000101892	0	0	0	0	0	0
B_Memory_ITGAX	0.0449264	0.676995	0.152595	0.12471	0	0	0.000774593	0	0	0	0	0	0	0	0	0	0	0	0	0	0	0	0	0	0	0	0	0	0	0	0	0	0	0	0	0	0	0	0	0	0	0	0	0	0
B_Memory_switched	0.070232	0.0288875	0.452642	0.446521	0.000429553	0	0	0	0	0	0	0	0	0.000107388	0	0	0	0	0	0	0	0	0	0	0	0.000536942	0	0	0	0	0	0	0	0	0	0	0.000107388	0	0.000429553	0	0	0	0	0	0.000107388
Plasma_XBP1 Plasma_IGHA Plasma_IGHG	0.000357782	0.00107335	0.016458	0.0150268	0.854383	0.0221825	0	0.000357782	0.00178891	0	0.000715564	0.000715564	0	0.00536673	0.00214669	0.000357782	0.000715564	0.00107335	0.000715564	0.00107335	0.00214669	0.00143113	0.000357782	0.000357782	0	0.016458	0.00143113	0.00107335	0	0.00214669	0.000715564	0.000357782	0	0.000357782	0.000357782	0.000715564	0.000715564	0	0.0457961	0	0	0.000715564	0.000357782	0	0
pDC	0	0.00196078	0.0196078	0.0117647	0	0.956863	0	0.00784314	0	0	0	0.00196078	0	0	0	0	0	0	0	0	0	0	0	0	0	0	0	0	0	0	0	0	0	0	0	0	0	0	0	0	0	0	0	0	0
cDC1	0	0	0	0	0	0	0.742268	0.257732	0	0	0	0	0	0	0	0	0	0	0	0	0	0	0	0	0	0	0	0	0	0	0	0	0	0	0	0	0	0	0	0	0	0	0	0	0
cDC2 cDC3 DC4 DC5 DC_CCR7	0	0	0	0	0	0.000368596	0.0084777	0.882049	0.00700332	0.00294877	0.0862514	0.00110579	0.0117951	0	0	0	0	0	0	0	0	0	0	0	0	0	0	0	0	0	0	0	0	0	0	0	0	0	0	0	0	0	0	0	0
Mono_classical Mono_regulatory Mono_IFNresponse	2.06607e-05	0	0	4.13215e-05	0	2.06607e-05	4.13215e-05	0.00580567	0.53534	0.149377	0.270118	0.0176649	0.0215285	0	0	0	0	0	0	0	0	0	0	0	0	2.06607e-05	0	0	0	0	0	0	0	0	0	0	2.06607e-05	0	0	0	0	0	0	0	0
Mono_inflammatory	0	0	0	0	0	0	0	0.00741259	0.262941	0.44315	0.256558	0.0172961	0.0126426	0	0	0	0	0	0	0	0	0	0	0	0	0	0	0	0	0	0	0	0	0	0	0	0	0	0	0	0	0	0	0	0
Mono_nonClassical	0	0	0	0	0	0.000283286	0	0	0.00127479	0.00963173	0.0266289	0.921105	0.0407932	0	0	0	0	0	0	0	0	0	0	0	0	0.000283286	0	0	0	0	0	0	0	0	0	0	0	0	0	0	0	0	0	0	0
T_CD4_Naive	5.20034e-05	0	0.000182012	5.20034e-05	0	0	0	2.60017e-05	0	0	0	0	0	0.557243	0.12278	0.000338022	0.00642242	0.00379625	0.000702046	0.0117788	0.0124548	0.130269	0.00135209	0.00101407	2.60017e-05	0.106659	0.00127408	0.000130009	0.000546036	0.0394966	0.000104007	0.000130009	0.00015601	0.000104007	0.00192413	0.000104007	0.000650043	0	0	5.20034e-05	0	0.000104007	7.80051e-05	0	0
T_CD4_CM	0.000338983	0	0	0.000338983	0	0	0	0	0	0	0	0	0	0.080339	0.359322	0	0.151525	0.0216949	0.00305085	0.0491525	0.0515254	0.174915	0.00915254	0	0	0.0389831	0.000338983	0	0	0.0576271	0	0	0	0	0.00169492	0	0	0	0	0	0	0	0	0	0
T_CD4_CM_ribo	0	0	0	0	0	0	0	0	0	0	0	0	0	0.31759	0.0506024	0	0.0322892	0.0737349	0.0053012	0.306506	0.0795181	0.0766265	0.00144578	0.00192771	0	0.0395181	0	0	0	0.0144578	0	0	0	0	0	0	0	0	0	0	0	0	0.000481928	0	0
T_CD4_EM T_CD4_eff	0.00013386	0	0	0.00020079	0	0	0	0	0	0	0	0	0	0.0546817	0.0607054	0.00595676	0.116659	0.218258	0.0406265	0.118801	0.0843317	0.0118466	0.0587645	0.0680677	0.000535439	0.04491	0.0118466	0	0.00026772	0.0768356	0.00013386	0.00026772	0.00160632	0.000736229	0.020012	0	0	0	0	0.00281106	0.00013386	0.000602369	0.00026772	0	0
T_CD4_EMRA	0	0	0	0	0	0	0	0	0	0	0	0	0	0	0	0.405135	0	0	0.000217581	0	0	0	0.0010879	0.0557006	0.00913838	0.0106614	0.031114	0.0147955	0.309835	0.00348129	0.0387293	0.0667972	0	0.0143603	0.0241514	0.000870322	0	0	0	0	0	0.0139252	0	0	0
Th0	0.000310849	0	0	0	0	0	0	0	0	0.000310849	0	0	0	0.00590612	0.235002	0	0.473422	0.0929437	0.00279764	0.00839291	0.00528443	0.0537768	0.014299	0	0	0.0167858	0	0	0	0.08424	0	0	0	0.000310849	0.00621697	0	0	0	0	0	0	0	0	0	0
Th1	0.000224115	0	0	0	0	0	0	0	0	0	0	0	0	0.0867324	0.087853	0.000896459	0.233079	0.192066	0.0358584	0.100179	0.0414612	0.0582698	0.0246526	0.0091887	0.000224115	0.0470641	0.00470641	0	0	0.0688032	0	0	0.000672344	0	0.00739579	0	0	0	0	0.000224115	0	0.000448229	0	0	0
Th2	0	0	0	0	0	0	0	0	0	0	0	0	0	0.0100756	0.0100756	0	0.13602	0.612091	0.0100756	0.0906801	0.0377834	0	0.00755668	0.00251889	0	0.0453401	0	0	0	0.0377834	0	0	0	0	0	0	0	0	0	0	0	0	0	0	0
Tregs	0.00244499	0	0.000611247	0	0	0	0	0	0	0	0	0	0	0.382029	0.175428	0.000611247	0.0158924	0.00611247	0.0617359	0.0385086	0.0397311	0.132641	0.00244499	0.00183374	0	0.0855746	0.00183374	0	0	0.0507335	0	0	0	0	0.00183374	0	0	0	0	0	0	0	0	0	0
Tregs_activated	0.000240442	0	0.00096177	0.000721327	0	0	0	0	0	0	0	0	0	0.0351046	0.0307766	0.00120221	0.029334	0.0579466	0.654965	0.0637172	0.0274104	0.0117817	0.00288531	0.00553018	0	0.0495311	0.00120221	0	0.000240442	0.018995	0	0	0.00096177	0	0	0	0	0	0	0.00601106	0	0	0.000480885	0	0
T_CD8_Naive	8.96861e-05	0	8.96861e-05	0	0	0	0	0	0	0	0	0	0	0.0173094	0.0070852	0	0.000986547	0.000269058	8.96861e-05	0.000627803	0.000807175	0.00699552	0.000358744	0.000179372	0	0.815067	0.000358744	0	0	0.147892	0	0	0	8.96861e-05	0.00170404	0	0	0	0	0	0	0	0	0	0
T_CD8_CM	0	0	0	0	0	0	0	0	0	0	0	0	0	0.00370704	0.00901713	0.00170324	0.00941789	0.0138263	0.000601142	0.00230438	0.00400761	0.00180343	0.00330628	0.010019	0.00010019	0.125038	0.436229	0.00250476	0.012123	0.240958	0.0440838	0.0123234	0.000601142	0.00480914	0.0578098	0.00120228	0.000400761	0	0	0	0	0.002104	0	0	0
T_CD8_CM_stem	0	0	0	0	0	0	0	0	0	0	0	0	0	0.00308452	0.00246761	0.0549044	0.00185071	0	0	0.000616903	0	0.000616903	0.00740284	0.0246761	0.00493523	0.223936	0.0234423	0.145589	0.070327	0.038248	0.00678593	0.0876002	0	0.0197409	0.0863664	0.141271	0.0518199	0.00123381	0	0	0	0.00308452	0	0	0
T_CD8_EM_CX3CR1high T_CD8_IFNresponse	0	0	0	0	0	0	0	0	0	0	0	0	0	6.91898e-05	0	0.00819899	0.000172974	0	0	0	0	0	0.000242164	0.000899467	0.00290597	0.00505085	0.0691206	0.415312	0.155435	0.00193731	0.0326922	0.11866	0	0.0130077	0.0123158	0.0497129	0.111672	0	0	0	0	0.00207569	0	0.000484329	3.45949e-05
T_CD8_EM_CX3CR1int	0	0	0	0	0	0	0	0	0	0	0	0	0	0	0	0.00482546	0	0	0	0	0	0	0	0.000308008	0	0.0101643	0.0464066	0.0834702	0.665914	0.000410678	0.121766	0.0417864	0	0.00749487	0.0036961	0.00441478	0.00112936	0.000102669	0	0	0	0.00811088	0	0	0
T_CD8_eff_HOBIT	0	0	0	0	0	0	0	0	0	0	0	0	0	0	0	0.00770166	0	0	0	0	0	0	0	0.000810701	0	0.00405351	0.00283745	0.431293	0.431293	0	0	0.0741792	0	0.00526956	0.0016214	0.0194568	0.0190515	0	0	0	0	0.00202675	0	0.000405351	0
T_CD8_Mem_cytotoxic T_CD8_activated T_CD8_arrested	0	0	0	0	0	0	0	0	0	0	0	0	0	0	0	0.0022448	0.000118147	0	0	0	0.000354442	0	0.000354442	0.00484405	0	0.00661626	0.516777	0.0157136	0.05931	0.00909735	0.313681	0.013587	0.000236295	0.00756144	0.0290643	0.00354442	0.00189036	0	0	0	0.000118147	0.0148866	0	0	0
gdT_V1	0	0	0	0	0	0	0	0	0	0	0	0	0	0.0345912	0.100629	0	0	0.00628931	0	0.00314465	0.00314465	0.0345912	0.00943396	0.00628931	0	0.213836	0.0283019	0	0.00628931	0.537736	0	0.00314465	0	0	0.00628931	0.00628931	0	0	0	0	0	0	0	0	0
gdT_V2_Vγ9	0	0	0	0	0	0	0	0	0	0	0	0	0	0	0	0.0375863	0.000203169	0	0	0	0	0	0.00243803	0.0229581	0.00142219	0.00345388	0.0331166	0.141609	0.0245835	0.00162536	0.00386022	0.0735473	0	0.589395	0.0505892	0.00873629	0.00386022	0	0	0	0	0.00101585	0	0	0
MAIT MAIT_17	0	0	0	0	0	0	0	0	0	0	0	0	0	0.000355619	0	0.00462304	0.00213371	0	0	0.000711238	0.000355619	0	0.0209815	0.0437411	0.00106686	0.00960171	0.0771693	0	0.00106686	0.029872	0.000355619	0.0113798	0	0.0462304	0.748933	0.000355619	0.000355619	0	0	0	0	0.000711238	0	0	0
NK_CD56high	0	0	0	0	0	0	0	0	0	0	0	0	0	0.000754717	0	0.0113208	0.00603774	0.00150943	0	0	0.000754717	0	0.00150943	0.0045283	0.000754717	0.0218868	0	0.0188679	0.000754717	0.00377358	0	0.0045283	0	0.00150943	0.00226415	0.535094	0.157736	0.22566	0	0	0	0	0	0.000754717	0
NK_CD16high NK_CD56dimCD16 NK_IFN1response NK_adaptive NK_lowRibocontent	0	0	0	0	0	0	0	0	0	0	0	0	0	0	4.84614e-05	0.00634844	0	0	0	0	0	0	4.84614e-05	0.000775382	0.000242307	0.00402229	0.00101769	0.0936273	0.00334383	0.000339229	0.000775382	0.00906227	0	0.000872304	0.000823843	0.302108	0.574994	0.00155076	0	0	0	0	0	0	0
HSC_LMP HSC_MEMP HSC_MMP	0	0	0.166667	0	0	0.416667	0	0	0	0	0.0833333	0	0	0.0833333	0	0	0	0	0	0	0.0833333	0	0	0	0	0.166667	0	0	0	0	0	0	0	0	0	0	0	0	0	0	0	0	0	0	0
B_Progenitors T_Progenitors	0	0	0	0.05	0	0.35	0	0	0	0	0	0.05	0	0	0.1	0	0	0	0	0	0	0	0.05	0	0	0.15	0	0	0	0.05	0	0.05	0	0	0	0	0.15	0	0	0	0	0	0	0	0
Plasma_Proliferative T_Proliferative NK_Proliferative DC_Proliferative	0.000164799	0	0.00230719	0.00181279	0.0329598	0.000329598	0	0.000823995	0	0	0	0	0	0.00642716	0.000494397	0.00922874	0.00214239	0.0100527	0.034443	0.0105471	0.00510877	0	0.000494397	0.00840475	0.000329598	0.0255438	0.0416941	0.033619	0.0863546	0.00428477	0.0156559	0.0164799	0.0334542	0.000988794	0.00263678	0.0258734	0.0692156	0.000329598	0.06971	0.0749835	0.00692156	0.224456	0.0372446	0.0692156	0.035267
