## Supplementary material for "Interpretable Inflammation Landscape of Circulating Immune cells": JimenezGracia_et_al_2023_SUPPLEMENTARYMATERIAL_Tables_v2: Supplementary_Table_7.xlsx

### Sheet: Data Integration for annotation
Main libraries: anndata v.0.10.5; scVI v.1.1.2; torch v.2.2.1; scarches v.0.6.1
Data processing for annotation with scVI
		Annotation Step 0	Annotation Steps 1 and 2	Annotation Steps 3 to 5		Centralized dataset
SETUP ANNDATA (scvi.model.SCVI.setup_anndata())	layer="counts",
	batch_key='libraryID',
	categorical_covariate_keys =	['chemistry', 'studyID', 'disease', 'sampleID'],	['chemistry', 'studyID', 'disease', 'sampleID'],	['chemistry', 'studyID', 'disease', 'sampleID'],		['disease', 'sampleID']
	labels_key =	'chemistry'	'chemistry'	'chemistry'		None
SETUP MODEL (scvi.model.SCVI())	n_hidden=512,
	n_latent=	30	20	10		30
	n_layers=2,
	gene_likelihood='nb',
	dispersion=	'gene-label'	'gene-label'	'gene-label'		None
SETUP TRAINER (model.train())	checkpointing_monitor = 'elbo_validation',
	early_stopping_monitor = 'reconstruction_loss_validation',
	early_stopping_patience = 10,
	early_stopping_min_delta=0.1,
	early_stopping = True,
	max_epochs = 1000,
	lr = 5e-4,
Datasets integration and gene expression correction with scANVI
Pretraining with scVI
SETUP ANNDATA (scvi.model.SCVI.setup_anndata())	layer=None, (X is used, it includes counts)
	batch_key='chemistry'
	categorical_covariate_keys = ['libraryID','studyID','sex','binned_age']
	labels_key = 'Level1'
SETUP MODEL (scvi.model.SCVI())	n_hidden=256,
	n_latent=30,
	n_layers=4,
	gene_likelihood='nb',
	dispersion='gene-batch'
SETUP TRAINER (model.train())	checkpointing_monitor = 'elbo_validation',
	early_stopping_monitor = 'reconstruction_loss_validation',
	early_stopping_patience = 2,
	early_stopping_min_delta=0.1,
	early_stopping = True,
	max_epochs = 1000,
	lr = 5e-4,
Training with scANVI
SETUP MODEL (scarches.models.SCANVI.from_scvi_model())	unlabeled_category = "unknown"
SETUP TRAINER (model.train())	checkpointing_monitor = 'elbo_validation',
	early_stopping_monitor = 'reconstruction_loss_validation',
	early_stopping_patience = 2,
	early_stopping_min_delta=0.1,
	early_stopping = True,
	max_epochs = 1000,
	lr = 5e-5,
RETRIEVE NORMALIZED EXPRESSION (model.get_normalized_expression())	n_samples=25
	transform_batch = ['3_GEX_V3','5_GEX_V2','3_GEX_V2','5_GEX_V1'],
	library_size=10000

### Sheet: Patient Classifier
Main libraries: anndata v.0.10.5; scanpy v.1.9.8; scVI v.1.1.2; torch v.2.2.1; scgen v. 2.1.1; scarches v.0.6.1; symphonypy v.0.2.1; pynndescent v.0.5.11
REFERENCE INTEGRATION AND QUERY MAPPING
		Scenario 1: 5-Fold Cross Validation	Scenario 2: VALIDATION											Scenario 3: EXTERNAL										Centralized dataset analysis
		Conf. 1	Conf. 1	Conf. 2	Conf. 3	Conf. 4	Conf. 5	Conf. 6	Conf. 7	Conf. 8	Conf. 9	Conf. 10		Conf. 1	Conf. 2	Conf. 3	Conf. 4	Conf. 5	Conf. 6	Conf. 7	Conf. 8	Conf. 9	Conf. 10	Conf. 1
scANVI
Pretraining REFERENCE with scVI
INPUT DATA	Cell expression profile - Raw Counts
SETUP REFERENCE (scvi.model.SCVI.setup_anndata())	batch_key=	'chemistry'	'chemistry'	'chemistry'	'chemistry'	'chemistry'	'chemistry'							'chemistry'	'chemistry'	'chemistry'	'chemistry'	'chemistry'						'batches'
	labels_key =	'Level2'	'Level2'	'Level2'	'Level2'	'Level2'	'Level2'							'Level2'	'Level2'	'Level2'	'Level2'	'Level2'						'Level1'
SETUP MODEL (scvi.model.SCVI())	n_hidden=	256	256	256	256	256	512							256	256	256	256	512						256
	n_latent=	30	20	30	50	100	200							20	30	50	100	200						30
	n_layers=	3	3	3	3	3	3							3	3	3	3	3						4
	gene_likelihood='nb',
	dispersion=	'gene-batch'	'gene-batch'	'gene-batch'	'gene-batch'	'gene-batch'	'gene-batch'							'gene-batch'	'gene-batch'	'gene-batch'	'gene-batch'	'gene-batch'						None
SETUP TRAINER (model.train())	checkpointing_monitor = 'elbo_validation',
	early_stopping_monitor = 'reconstruction_loss_validation',
	early_stopping_patience = 10,
	early_stopping_min_delta = 0.1,
	early_stopping = True,
	max_epochs = 1000
	lr = 5e-4,
Training REFERENCE with scANVI
SETUP MODEL (scvi.models.SCANVI.from_scvi_model())	unlabeled_category = "unknown"
SETUP TRAINER (model.train())	checkpointing_monitor = 'elbo_validation',
	early_stopping_monitor = 'reconstruction_loss_validation',
	early_stopping_patience = 2,
	early_stopping = True,
	max_epochs = 100,
	batch_size = 128
	lr = 1e-4,
Mapping QUERY with scANVI
INPUT DATA	Cell expression profile - Raw Counts
SETUP MODEL (scvi.model.SCANVI.load_query_data())	freeze_dropout = True
SETUP TRAINER (model.train())	checkpointing_monitor = 'elbo_validation',
	early_stopping_monitor = 'reconstruction_loss_validation',
	early_stopping_patience = 10,
	early_stopping = True,
	max_epochs = 100,
	batch_size =	128	128	128	128	128	128							127	127	127	127	127						128
TRANSFER LABEL (model.predict())
scGen
Training REFERENCE
INPUT DATA	Cell expression profile - Normalized for library size and log1p-transformed
SETUP REFERENCE (scgen.SCGEN.setup_anndata())	batch_key="chemistry"
	labels_key="Level2"
SETUP MODEL (scgen.SCGEN())	n_latent =		20	30	50	100	200							20	30	50	100	200
	n_hidden = 800
	n_layers = 3
	dropout_rate = 0.2
SETUP TRAINER (model.train())	max_epochs = 1000,
	batch_size = 128,
	early_stopping = True,
	early_stopping_patience = 5,
Mapping QUERY
INPUT DATA	Cell expression profile - Normalized for library size and log1p-transformed
PROJECTION: (model.get_latent_representation(adataQuery))
TRANFER LABEL via PyNNDescent (see https://docs.scvi-tools.org/en/stable/tutorials/notebooks/scrna/query_hlca_knn.html#learn-a-neighbors-index-on-reference-latent-space)
Custom code to apply the same batch correction arithmentic (deltas) learned on REFERENCE
scPoli
Training REFERENCE
INPUT DATA	Cell expression profile - Raw Counts
SETUP ANNDATA and MODEL SETUP (scPoli())	condition_keys = ['chemistry','sampleID']
	cell_type_keys = ['Level1','Level2']
	embedding_dims =		[3,20]	[3,50]	[3,100]	[3,20]	[3,100]	[3,20]	[3,100]	[3,20]	[3,100]	[3,100]		[3,20]	[3,50]	[3,100]	[3,20]	[3,100]	[3,20]	[3,100]	[3,20]	[3,100]	[3,100]
	latent_dim =		20	20	20	30	30	50	50	100	100	200		20	20	20	30	30	50	50	100	100	200
	recon_loss = 'nb'
SETUP TRAINER (model.train)	early_stopping_metric = 'val_prototype_loss'
	threshold = 0.1,
	patience = 5,
	reduce_lr = False,
	lr_patience = 5,
	lr_factor = 0.1,
	lr = 1e-3
	n_epochs = 1000,
	alpha_epoch_anneal = 200,
	pretraining_epochs = 40,
	eta = 1,
	unlabeled_prototype_training = False,
	n_workers = 8
Mapping QUERY
INPUT DATA	Cell expression profile - Raw Counts
SETUP QUERY (scPoli.load_query_data())	unknown_ct_names = ['unknown'],
	labeled_indices=[],
TRAININIG QUERY (model.train())	early_stopping_metric = 'val_prototype_loss',
	mode = 'min',
	threshold = 0.1,
	patience = 5,
	reduce_lr = False,
	lr_patience = 5,
	lr_factor = 0.1,
	lr = 1e-3
	n_epochs = 50
	pretraining_epochs = 40,
	eta = 1,
	n_workers = 8
Harmony + Symphony
Training REFERENCE with Harmony
INPUT DATA	Cell expression profile - Normalized for library size and log1p-transformed
PREPROCESSING REFERENCE (scanpy.pp.pca())	n_comps=		20	30	50	100	200							20	30	50	100	200
	use_highly_variable = False
	zero_center=False
INTEGRATION (symphony.pp.harmony_integrate())	key='chemistry',
	max_iter_harmony = 100
Mapping QUERY with Symphony
INPUT DATA	Cell expression profile - Normalized for library size and log1p-transformed
PROJECTION: (symphony.tl.map_embedding())	key='chemistry'
TRANSFER LABEL (symphony.tl.transfer_labels_Knn())	ref_basis = 'X_pca_harmony',
	query_basis = 'X_pca_harmony'

### Sheet: Hyperparams. Optimization
Main libraries: scikit-learn v.1.4.1.post1; optuna v.3.6.0
Classification tasks	Immune Gene Importance	Patient Classifier Pipeline
Classifier Type	XGBoost (Gradient Boosting Decision Machine)	LinearSVC (one for each cell-type)	SVC (one for each cell-type)	KNeighborsClassifier (one for each cell-type)
Trial number	50	100	300	Exaustive search (40 combinations)
Evaluation Strategy	Optimization of Weighted F1	5Fold Cross-Validation, optimizaztion of Weighted F1 (averaged over the left-out splits)	5Fold Cross-Validation, optimizaztion of Weighted F1 (averaged over the left-out splits)	5Fold Cross-Validation, optimizaztion of Weighted F1 (averaged over the left-out splits)
Fixed Parameters	sampling_method='gradient_based'	max_iter=1000000	'max_iter': -1,
	n_estimators=1500	dual='auto'
		eval_metric='F1' (averaged after 5Fold Cross
	early_stopping_rounds=20
Variable Parameters (explored with optuna.trial)	trial.suggest_int('max_depth', 3, 20),	trial.suggest_categorical('scaler', [True, False]),	trial.suggest_categorical('scaler', [True, False]),	trial.suggest_categorical('scaler', [True, False]),
	trial.suggest_int('min_child_weight', 1, 250),	trial.suggest_categorical('fit_intercept', [True, False]),	trial.suggest_categorical("kernel", ['sigmoid','rbf','poly']),	trial.suggest_categorical("metric", ['cosine','euclidean']),
	trial.suggest_float('subsample', 0.1, 1.0),	trial.suggest_categorical('class_weight', ['balanced', None]),	trial.suggest_categorical("class_weight", ['balanced',None]),	trial.suggest_categorical("weights", ['uniform','distance']),
	trial.suggest_float('colsample_bynode', 0.1, 1.0),	trial.suggest_float('C', 1e-3, 1e5, log=True)	trial.suggest_float('C', 1e-3, 1e5, log=True),	trial.suggest_int('n_neighbors', 1, 5, log=False),
	trial.suggest_float('learning_rate', 1e-3, 5e-1, log=True),
